# Giant DNA viruses encode a hallmark translation initiation complex of eukaryotic life

**DOI:** 10.1101/2025.09.30.678621

**Authors:** J. Maximilian Fels, Aidan B. Hill, Richard Han, Jasmine M. Garcia, Hugo Bisio, Chantal Abergel, Philip J. Kranzusch, Amy S.Y. Lee

## Abstract

In contrast to living organisms, viruses were long thought to lack protein synthesis machinery and instead depend on host factors to translate viral transcripts. Here, we discover that giant DNA viruses encode a distinct and functional IF4F translation initiation complex to drive protein synthesis, thereby blurring the line between cellular and acellular biology. During infection, eukaryotic IF4F on host ribosomes is replaced by an essential viral IF4F that regulates viral translation, virion formation, and replication plasticity during altered host states. Structural dissection of viral IF4F reveals that the mRNA cap-binding subunit mediates exclusive interactions with viral mRNAs, constituting a molecular switch from translating host to viral proteins. Thus, our study establishes that viruses express a eukaryotic translation initiation complex for protein synthesis, illuminating a series of evolutionary innovations to a core process of life.
