## Supplemental Table 2 for "Giant DNA viruses encode a hallmark translation initiation complex of eukaryotic life"

### Sheet: Supplementary table 2
Mimivirus	Marseillevirus	Melbournevirus	Noumeavirus	Mimivirus_virion	Melbournevirus_virion	Noumeavirus_virion	Marseillevirus_virion	Marseillevirus transcriptome
L364,L396,L538,L594,R350,R458,R563,R592	MAR_ORF203,MAR_ORF270,MAR_ORF403	MEL_181,MEL_242,MEL_359	NMV_067,NMV_184,NMV_244	1	1	1	1	L, I, E
L205,L232,R301,R400,R403,R436,R517_R518,R691	MAR_ORF084,MAR_ORF160,MAR_ORF191,MAR_ORF195,MAR_ORF199,MAR_ORF264,MAR_ORF424,MAR_ORF427,MAR_ORF432,MAR_ORF446	MEL_072,MEL_144,MEL_170,MEL_174,MEL_178,MEL_235,MEL_378,MEL_380,MEL_385,MEL_395	NMV_089,NMV_092,NMV_191,NMV_258,NMV_262,NMV_316,NMV_334,NMV_338	1	1	1	0	L, I (x3), E (x5)
R287	MAR_ORF126,MAR_ORF338	MEL_112,MEL_113,MEL_300	NMV_119,NMV_394	0	1	1	0	L, I
L173,L258,R214,R261,R758,R824	MAR_ORF236,MAR_ORF423	MEL_212,MEL_377	NMV_088,NMV_220	0	0	0	0	L, I
L373,R139,R363,R689,R707	MAR_ORF162,MAR_ORF328,MAR_ORF451	MEL_146,MEL_290,MEL_398	NMV_130,NMV_361,NMV_424	1	1	1	1	L (x3)
R195,R443,R548	MAR_ORF231,MAR_ORF313,MAR_ORF332	MEL_207,MEL_281,MEL_294	NMV_128,NMV_140,NMV_225	1	1	1	1	L (x3)
L20,L34b,L40b,L299b,L489b,L577b,L717,L801,L813,L817,L891,R40,R58,R74b,R465,R485b,R649b,R695,R741,R741b,R790,R870b	MAR_ORF075,MAR_ORF085,MAR_ORF135,MAR_ORF145,MAR_ORF148,MAR_ORF155,MAR_ORF168,MAR_ORF215,MAR_ORF235,MAR_ORF333,MAR_ORF348,MAR_ORF405,MAR_ORF443,MAR_ORF454	MEL_063,MEL_072b,MEL_095b,MEL_108,MEL_121,MEL_129b,MEL_132,MEL_139,MEL_192,MEL_211,MEL_228,MEL_284b,MEL_295,MEL_310,MEL_361,MEL_390,MEL_393,MEL_400b	NMV_015,NMV_044,NMV_065,NMV_069,NMV_111,NMV_127,NMV_135,NMV_196,NMV_221,NMV_242,NMV_279,NMV_304,NMV_353,NMV_363,NMV_368,NMV_388,NMV_427	0	1	1	0	L (x2), I (x10), E (x2)
L477	MAR_ORF276,MAR_ORF285	MEL_247,MEL_255	NMV_164,NMV_171	0	1	1	1	L (x2)
L128,L894_L893,R135,R188,R656,R832_R833	MAR_ORF099	MEL_085	NMV_336	1	1	1	1	L
L829	MAR_ORF104	MEL_089	NMV_333	1	1	1	1	L
L425,R439,R441	MAR_ORF342	MEL_305	NMV_116	1	1	1	1	L
L35,L55,L67,L76,L85,L89,L98,L107,L272,L344,L690,L783,L786,L788,R61,R154,R224,R225,R640,R648,R731,R738,R739,R765,R773,R830,R842,R882	MAR_ORF426	MEL_379	NMV_010	1	0	0	1	L
L404,R526,R595,R843	MAR_ORF189	MEL_168	NMV_275	1	1	1	0	L
R252	MAR_ORF219	MEL_196	NMV_238	1	1	1	0	L
R325	MAR_ORF278	MEL_249	NMV_173	1	1	1	0	L
R372	MAR_ORF416	MEL_372	NMV_082	1	1	1	0	L
L851	MAR_ORF433	MEL_385b	NMV_367	1	1	1	0	L
L437,L649,L666	MAR_ORF157	MEL_141	NMV_312	0	1	1	0	L
R659	MAR_ORF193	MEL_172	NMV_269	0	1	1	0	L
L250b,L871b,R464,R836	MAR_ORF079	MEL_067,MEL_396	NMV_358	1	0	0	0	L
R624	MAR_ORF163	MEL_147	NMV_422	0	0	0	0	L
R864b	MAR_ORF170	MEL_151b	NMV_423	0	0	0	0	L
R480	MAR_ORF173	MEL_154	NMV_415	0	0	0	0	L
R1,R8	MAR_ORF184	MEL_035,MEL_124,MEL_163	NMV_376,NMV_429,NMV_435,NMV_445	0	0	0	0	L
R500	MAR_ORF209	MEL_187	NMV_250	0	0	0	0	L
L108,L823,R493	MAR_ORF212	MEL_190	NMV_253	0	0	0	0	L
L446,L620,R571	MAR_ORF228	MEL_204	NMV_228	0	0	0	0	L
R429,R430	MAR_ORF340	MEL_303	NMV_117	0	0	0	0	L
L173b,R50	MAR_ORF186,MAR_ORF406	MEL_165,MEL_361b	NMV_070,NMV_406	0	1	1	0	I, E
L687,R296	MAR_ORF255,MAR_ORF293	MEL_227,MEL_263	NMV_160,NMV_197	1	0	0	0	I, E
L386	MAR_ORF319,MAR_ORF365	MEL_285,MEL_326	NMV_133,NMV_268	1	0	0	0	I, E
L375,L534	MAR_ORF242,MAR_ORF277	MEL_217,MEL_248	NMV_172,NMV_213	0	0	0	0	I, E
L22,L23,L25,L36,L38,L38b,L42,L45,L56,L59,L62,L63,L66,L66b,L72,L86,L88,L91_L90,L93_L92,L99,L100,L109,L112,L120,L121,L122,L146,L148,L216_L215,L226,L228,L271,L279,L284,L289,L482b,L483,L589,L675,L677,L696,L715,L764,L766,L767,L768,L769,L772,L774,L863,L864,L897,R190,R219,R229,R267,R365,R551,R578,R579,R580,R597,R598,R599,R600,R601,R602,R603,R634,R664,R734,R747,R760,R777,R784,R787,R789,R791,R797,R810,R82…	MAR_ORF153,MAR_ORF232,MAR_ORF330,MAR_ORF356,MAR_ORF445	MEL_137,MEL_208,MEL_292,MEL_319,MEL_394	NMV_106,NMV_124,NMV_224,NMV_264,NMV_309,NMV_357	0	1	1	1	I (x3), E (x2)
L30,R681	MAR_ORF101,MAR_ORF128,MAR_ORF180	MEL_087,MEL_114,MEL_159b	NMV_335,NMV_402,NMV_409	0	1	1	0	I (x2), E
L509,R398	MAR_ORF315,MAR_ORF363	MEL_283,MEL_325	NMV_098,NMV_137	1	0	0	0	I (x2)
L249	MAR_ORF398	MEL_355	NMV_061	0	0	0	1	I
L688,R623	MAR_ORF225	MEL_064,MEL_201,MEL_256	NMV_166,NMV_231,NMV_348	1	1	1	0	I
L291,R503,R505,R506	MAR_ORF292	MEL_262	NMV_161	1	1	1	0	I
R368	MAR_ORF310	MEL_278	NMV_144	1	1	1	0	I
L308	MAR_ORF072	MEL_060	NMV_356	0	1	1	0	I
L451	MAR_ORF216	MEL_193	NMV_241	0	1	1	0	I
R453	MAR_ORF233	MEL_209	NMV_223	0	1	1	0	I
R546	MAR_ORF062	MEL_054	NMV_369	1	0	0	0	I
L320,R132	MAR_ORF017	MEL_016		0	0	0	0	I
L803	MAR_ORF074	MEL_062	NMV_386	0	0	0	0	I
R106	MAR_ORF131	MEL_117	NMV_433	0	0	0	0	I
R9,R10	MAR_ORF139		NMV_288	0	0	0	0	I
L207_L206	MAR_ORF152	MEL_136	NMV_308	0	0	0	0	I
R635b	MAR_ORF154	MEL_138	NMV_310	0	0	0	0	I
R313	MAR_ORF211	MEL_189	NMV_252	0	0	0	0	I
L250	MAR_ORF213	MEL_191	NMV_254	0	0	0	0	I
L312	MAR_ORF268	MEL_239	NMV_187	0	0	0	0	I
R260	MAR_ORF269	MEL_240	NMV_186	0	0	0	0	I
R353	MAR_ORF396	MEL_353	NMV_059	0	0	0	0	I
L884	MAR_ORF400	MEL_357	NMV_063	0	0	0	0	I
R530	MAR_ORF408	MEL_363	NMV_072	0	0	0	0	I
R497	MAR_ORF429	MEL_382	NMV_040	0	0	0	0	I
L163,R849	MAR_ORF430	MEL_383	NMV_036	0	0	0	0	I
R277,R512	MAR_ORF217,MAR_ORF326	MEL_194,MEL_288	NMV_240	0	0	0	0	E, I
R382	MAR_ORF314	MEL_282	NMV_139	1	1	1	0	E
L244	MAR_ORF023	MEL_022	NMV_436	1	0	0	0	E
L593,L888,L905,R156,R406	MAR_ORF258	MEL_229	NMV_194	1	0	0	0	E
L235	MAR_ORF383	MEL_342	NMV_046	1	0	0	0	E
R409		MEL_297	NMV_132	1	1	1	0
R622		MEL_109	NMV_389	1	1	1	0
R804		MEL_234	NMV_192	0	1	1	0
R501		MEL_047	NMV_011	1	0	0	0
L245,L247			NMV_337	0	0	0	0
R322		MEL_291	NMV_125	0	0	0	0
L48			NMV_024	0	0	0	0
